# An interpretable open platform for sequence-based antibody developability prediction

**DOI:** 10.64898/2026.09.16.750421

**Authors:** Hoan N. Nguyen, Deepash Kothiwal, Yang Su, Minh Anh Kieu, Ruili Cao, Curtis Walton, Haisun Zhu, André A. R. Teixeira

**Affiliations:** Institute for Protein Innovation, Boston, MA 02115, USA

**Keywords:** antibody developability, machine learning, polyreactivity, protein language models, interpretable prediction

## Abstract

Antibody developability is increasingly predictable from sequence, yet software and trained models are rarely made available. We present DELPHI, open software for training developability predictors from labelled antibody assay data, together with ready-to-run, retrainable models. DELPHI compares 25 language-model and classifier combinations under CDR H3-cluster cross-validation that reduces sequence-similarity leakage, measures how performance changes with labelled training-set size, and reports residue-level model attributions. Applied to in-house polyreactivity and size-exclusion (SEC) data, it reaches mean AUC 0.959 and 0.933. Trained on those data alone, it transfers to a 246,293-antibody public library (AUC 0.950 with our deployed model) and ranks polyreactivity at a level similar to the best reported Ginkgo competition point estimate, without training on its data. Any laboratory can screen candidates before running assays, generate residue-level engineering hypotheses, and retrain DELPHI for a new assay.
