## Supplementary Table S2 for "An interpretable open platform for sequence-based antibody developability prediction"

### Sheet: cross dataset generalization
Supplementary Table 2 | Cross-Dataset Generalization of Transformer Architecture
Five-metric classification performance (accuracy, precision, recall, F1-score, AUC-ROC) for the Transformer architecture paired with six sequence encodings (ABLang, AntiBERTy, AntiBERTa2, AntiBERTa2-CSSP, IgBERT, one-hot) under three evaluation regimes: (i) DS1 10-fold CDR H3-cluster-stratified cross-validation (internal; train and test on DS1, n = 246,293); (ii) DS1→IPI transfer (train on DS1, e…
Architecture	Language Model	Accuracy	Precision	Recall	F1-Score	AUC
DS1 · 10-Fold Cross-Validation (Train DS1, Test DS1)
Transformer	ABLang	0.9478	0.9484	0.9478	0.9478	0.985
Transformer	AntiBERTa2-CSSP	0.9348	0.9358	0.9348	0.9347	0.9806
Transformer	One-hot	0.9366	0.9547	0.9278	0.939	0.9882
DS1 → IPI Transfer (Train DS1, Predict IPI)
Transformer	ABLang	0.7862	0.7765	0.8336	0.804	0.8526
Transformer	AntiBERTy	0.7066	0.743	0.6761	0.708	0.7685
Transformer	AntiBERTa2	0.7406	0.7464	0.7676	0.7569	0.7828
Transformer	AntiBERTa2-CSSP	0.6762	0.6872	0.7055	0.6962	0.7407
Transformer	IgBERT	0.7223	0.6567	0.9894	0.7894	0.8833
Transformer	One-hot	0.7119	0.7663	0.6508	0.7038	0.7886
IPI → DS1 Transfer (Train IPI, Predict DS1)
Transformer	ABLang	0.8806	0.9012	0.8715	0.8861	0.9501
Transformer	AntiBERTy	0.7928	0.7466	0.9252	0.8264	0.8923
Transformer	AntiBERTa2	0.8319	0.7825	0.9481	0.8574	0.9313
Transformer	AntiBERTa2-CSSP	0.8182	0.79	0.8973	0.8402	0.9038
Transformer	IgBERT	0.8588	0.8965	0.8309	0.8625	0.9369
Transformer	One-hot	0.572	0.555	0.9935	0.7122	0.7351
